# The microcephaly-associated protein YIPF5 differentially regulates ER-export

**DOI:** 10.1101/2025.06.11.659036

**Authors:** Francesca Bruno, Mihaela Anitei, Domenico Di Fraia, William Durso, Therese Dau, Emilio Cirri, Mara Sannai, Christina Valkova, Julija Maldutyte, Elizabeth A. Miller, Ignacio Rubio, Vera Garloff, Noortje Kersten, Ginny Farias, Alessandro Ori, Iván Mestres, Federico Calegari, Christoph Kaether

## Abstract

YIPF5 is a small ER-membrane protein implicated in ER-Golgi transport. Mutations in YIPF5 cause MEDS2 (microcephaly with simplified gyral pattern, epilepsy, and neonatal diabetes syndrome), a fatal disorder manifesting in early childhood. We demonstrate that YIPF5 is involved in ER export of a subset of proteins, including cargoes of the ER-export receptor SURF4, with which it directly interacts. In YIPF5 knockout cells, we observe a shift in the cell surface and secretome composition, marked by reduced neuronal adhesion molecules and increased secretion of ER chaperones influencing cell migration. YIPF5 depletion enhances cell migration in a wound-healing assay and alters SURF4 localization, causing elongated ERGIC53- and Rab1-positive tubules from COPII-labeled ER exit sites. Kinetic analysis suggests that YIPF5 negatively regulates SURF4-mediated ER export. *In utero* knockdown of *Yipf5* in embryonic mouse brains induces premature neuronal migration and abnormal neuronal morphology. These findings suggest that YIPF5 and SURF4 coordinate ER export, and disruption may underlie cortical development defects leading to microcephaly.
