## Supplementary table 6 for "The microcephaly-associated protein YIPF5 differentially regulates ER-export"

### Sheet: Read me
Bruno et al., suppl. table 6
Description: table lists of individual proteins detected in the secretome of YIPF5-KO and YIPF5-I98S mutant cell lines. The presence of each protein is indicated as “yes” or “no” for each condition. The “ids” column refers to protein identifiers, and the “PG.Genes” column shows the corresponding gene symbols.

### Sheet: Sheet 1
ids	YIPF5-KO	YIPF5 I98S	PG.Genes
A8K2U0	yes	yes	A2ML1
O00154	no	yes	ACOT7
O00300	yes	yes	TNFRSF11B
O00391	yes	no	QSOX1
O00461	yes	no	GOLIM4
O00462	yes	no	MANBA
O00567	no	yes	NOP56
O00584	yes	yes	RNASET2
O00748	yes	no	CES2
O00754	no	yes	MAN2B1
O14656	yes	no	TOR1A
O15230	yes	no	LAMA5
O43155	yes	yes	FLRT2
O43240	yes	yes	KLK10
O43278	yes	yes	SPINT1
O43286	yes	yes	B4GALT5
O43405	yes	yes	COCH
O43493	yes	no	TGOLN2
O43505	yes	no	B4GAT1
O43684	yes	yes	BUB3
O43826	yes	no	SLC37A4
O43852	yes	no	CALU
O60243	yes	no	HS6ST1
O60245	no	yes	PCDH7
O60279	yes	yes	SUSD5
O60330	yes	no	PCDHGA12
O60462	yes	no	NRP2
O60568	yes	no	PLOD3
O75051	yes	no	PLXNA2
O75197	yes	no	LRP5
O75326	no	yes	SEMA7A
O75354	yes	no	ENTPD6
O75356	yes	no	ENTPD5
O75366	yes	no	AVIL
O75369	no	yes	FLNB
O75462	yes	yes	CRLF1
O75629	yes	no	CREG1
O75663	no	yes	TIPRL
O75874	yes	no	IDH1
O75882	yes	no	ATRN
O75891	yes	no	ALDH1L1
O76061	yes	yes	STC2
O94813	yes	no	SLIT2
O94856	yes	no	NFASC
O94910	yes	no	ADGRL1
O94923	yes	no	GLCE
O94985	yes	no	CLSTN1
O94991	yes	no	SLITRK5
O95274	yes	no	LYPD3
O95302	yes	yes	FKBP9
O95373	yes	no	IPO7
O95445	yes	no	APOM
P00326	yes	no	ADH1C
P00450	yes	no	CP
P00451	yes	no	F8
P00488	yes	no	F13A1
P00558	yes	yes	PGK1
P00734	yes	no	F2
P00740	yes	no	F9
P00742	yes	yes	F10
P00747	yes	no	PLG
P00749	no	yes	PLAU
P01008	no	yes	SERPINC1
P01031	yes	no	C5
P01130	yes	yes	LDLR
P01137	yes	no	TGFB1
P01703	yes	no
P02751	yes	yes	FN1
P02794	no	yes	FTH1
P02814	no	yes	SMR3B
P03956	no	yes	MMP1
P04070	yes	no	PROC
P04279	yes	yes	SEMG1
P04406	yes	yes	GAPDH
P04632	yes	yes	CAPNS1
P05067	yes	no	APP
P05120	yes	yes	SERPINB2
P05155	yes	yes	SERPING1
P05198	yes	no	EIF2S1
P05388;Q8NHW5	yes	yes	RPLP0;RPLP0P6
P05546	yes	no	SERPIND1
P06280	yes	no	GLA
P06396	yes	no	GSN
P06681	yes	no	C2
P06702	no	yes	S100A9
P07093	yes	yes	SERPINE2
P07195	yes	yes	LDHB
P07225	yes	no	PROS1
P07357	yes	yes	C8A
P07437	yes	no	TUBB
P07585	yes	yes	DCN
P07711	yes	no	CTSL
P07814	yes	yes	EPRS
P07942	yes	no	LAMB1
P08069	yes	no	IGF1R
P08195	yes	yes	SLC3A2
P08476	yes	yes	INHBA
P08567	yes	yes	PLEK
P08572	yes	yes	COL4A2
P08581	yes	no	MET
P08697	yes	no	SERPINF2
P08949	yes	no	NMB
P09211	no	yes	GSTP1
P09603	yes	no	CSF1
P09960	yes	no	LTA4H
P0C0L5	yes	no	C4B
P0CG47;P0CG48;P62979;P62987	yes	no	UBB;UBC;RPS27A;UBA52
P10314;P30459	yes	no	HLA-A
P10586	yes	yes	PTPRF
P10619	yes	no	CTSA
P10768	yes	no	ESD
P11047	yes	no	LAMC1
P11216	yes	yes	PYGB
P11717	yes	no	IGF2R
P11766	no	yes	ADH5
P12109	yes	yes	COL6A1
P12259	yes	no	F5
P12643	yes	no	BMP2
P12814	yes	no	ACTN1
P12830	no	yes	CDH1
P13497	yes	no	BMP1
P13667	yes	no	PDIA4
P13671	yes	no	C6
P13674	yes	no	P4HA1
P14174	yes	no	MIF
P14314	yes	no	PRKCSH
P14543	yes	no	NID1
P14625	yes	yes	HSP90B1
P14780	yes	yes	MMP9
P15151	yes	no	PVR
P15169	yes	yes	CPN1
P15289	no	yes	ARSA
P15514	yes	no	AREG
P15559	no	yes	NQO1
P15586	yes	no	GNS
P16070	yes	no	CD44
P16870	yes	no	CPE
P17050	yes	no	NAGA
P17405	yes	yes	SMPD1
P18827	yes	no	SDC1
P19623	yes	yes	SRM
P19801	yes	yes	AOC1
P21589	yes	yes	NT5E
P22061	yes	no	PCMT1
P22304	yes	no	IDS
P22352	yes	no	GPX3
P23467	yes	no	PTPRB
P23470	yes	no	PTPRG
P23471	yes	yes	PTPRZ1
P24592	yes	yes	IGFBP6
P24821	yes	yes	TNC
P25445	no	yes	FAS
P26022	yes	yes	PTX3
P26038	yes	no	MSN
P27348	yes	no	YWHAQ
P27930	yes	no	IL1R2
P28799	yes	yes	GRN
P28827	yes	no	PTPRM
P29034	yes	yes	S100A2
P29122	yes	yes	PCSK6
P30530	yes	no	AXL
P30626	yes	no	SRI
P31327	no	yes	CPS1
P31431	yes	no	SDC4
P31947	yes	no	SFN
P32004	yes	yes	L1CAM
P32119	yes	no	PRDX2
P32926	yes	yes	DSG3
P32970	yes	no	CD70
P35052	yes	yes	GPC1
P35443	yes	yes	THBS4
P35555	yes	yes	FBN1
P35908	yes	no	KRT2
P36941	yes	no	LTBR
P36952	no	yes	SERPINB5
P36955	yes	no	SERPINF1
P41252	yes	no	IARS
P42357	yes	no	HAL
P42892	yes	no	ECE1
P43251	yes	no	BTD
P45877	yes	no	PPIC
P48745	yes	yes	NOV
P49327	yes	yes	FASN
P49368	yes	yes	CCT3
P49908	yes	no	SEPP1
P49915	yes	yes	GMPS
P50454	no	yes	SERPINH1
P50502;Q8IZP2;Q8NFI4	yes	no	ST13;ST13P4;ST13P5
P50990	no	yes	CCT8
P52799	yes	yes	EFNB2
P54289	yes	yes	CACNA2D1
P55060	yes	yes	CSE1L
P55209	yes	no	NAP1L1
P55268	yes	no	LAMB2
P55283	yes	yes	CDH4
P55884	yes	yes	EIF3B
P60174	yes	no	TPI1
P60842	yes	no	EIF4A1
P60981	yes	yes	DSTN
P61019	yes	no	RAB2A
P61204;P84077	yes	no	ARF3;ARF1
P61224	yes	no	RAP1B
P61586	yes	yes	RHOA
P61812	yes	yes	TGFB2
P62873;P62879;Q9HAV0	yes	no	GNB1;GNB2;GNB4
P63104	yes	no	YWHAZ
P63151	yes	yes	PPP2R2A
P63244	yes	yes	GNB2L1
P67936	yes	no	TPM4
P68104;Q5VTE0	yes	no	EEF1A1;EEF1A1P5
P68133	no	yes	ACTA1
P68366	yes	no	TUBA4A
P68871	yes	no	HBB
P69849;Q15155;Q5JPE7	yes	no	NOMO3;NOMO1;NOMO2
P78504	yes	yes	JAG1
P80108	yes	no	GPLD1
P80188	yes	yes	LCN2
P98066	yes	yes	TNFAIP6
P98172	yes	yes	EFNB1
Q01638	no	yes	IL1RL1
Q01650	yes	yes	SLC7A5
Q02388	yes	yes	COL7A1
Q02818	yes	yes	NUCB1
Q03405	yes	no	PLAUR
Q06203	yes	no	PPAT
Q06418	yes	yes	TYRO3
Q07954	yes	no	LRP1
Q08174	yes	yes	PCDH1
Q08188	yes	no	TGM3
Q12841	yes	no	FSTL1
Q12884	yes	no	FAP
Q12913	yes	yes	PTPRJ
Q13007	yes	yes	IL24
Q13093	yes	no	PLA2G7
Q13275	yes	no	SEMA3F
Q13283	yes	no	G3BP1
Q13332	yes	no	PTPRS
Q13347	yes	yes	EIF3I
Q13418	yes	yes	ILK
Q13421	yes	no	MSLN
Q13591	yes	yes	SEMA5A
Q13740	yes	no	ALCAM
Q13751	yes	yes	LAMB3
Q13753	yes	yes	LAMC2
Q13822	yes	no	ENPP2
Q14126	yes	yes	DSG2
Q14393	yes	yes	GAS6
Q14512	no	yes	FGFBP1
Q14563	yes	no	SEMA3A
Q14624	yes	yes	ITIH4
Q14696	yes	no	MESDC2
Q14697	yes	no	GANAB
Q14766	yes	no	LTBP1
Q15019	yes	no	SEPT2
Q15165	yes	yes	PON2
Q15181	yes	no	PPA1
Q15223	no	yes	PVRL1
Q15262	yes	no	PTPRK
Q15293	yes	no	RCN1
Q15758	yes	yes	SLC1A5
Q15848	yes	no	ADIPOQ
Q16610	yes	no	ECM1
Q16658	yes	no	FSCN1
Q16698	yes	no	DECR1
Q16706	yes	no	MAN2A1
Q16787	yes	yes	LAMA3
Q17RR3	yes	no	PNLIPRP3
Q24JP5	yes	yes	TMEM132A
Q495W5	yes	no	FUT11
Q4G148	yes	yes	GXYLT1
Q58FF6	yes	yes	HSP90AB4P
Q5FYB0	yes	no	ARSJ
Q5NDL2	yes	no	EOGT
Q5VU97	yes	yes	CACHD1
Q68D85	yes	no	NCR3LG1
Q6PCB0	yes	no	VWA1
Q6S8J3	no	yes	POTEE
Q6UW49	yes	no	SPESP1
Q6UW63	no	yes	KDELC1
Q6UW88	yes	no	EPGN
Q6UWH4	yes	no	FAM198B
Q6UX71	yes	no	PLXDC2
Q6UXM1	yes	yes	LRIG3
Q6Y288	yes	no	B3GLCT
Q6ZRP7	yes	no	QSOX2
Q6ZVX7	yes	yes	NCCRP1
Q76M96	yes	yes	CCDC80
Q86SJ2	yes	yes	AMIGO2
Q86UD1	yes	no	OAF
Q86UN2	no	yes	RTN4RL1
Q86VZ4	yes	yes	LRP11
Q86XX4	yes	yes	FRAS1
Q86YB8	yes	no	ERO1B
Q8IWU5	yes	yes	SULF2
Q8IXB1	yes	no	DNAJC10
Q8IZA0	no	yes	KIAA0319L
Q8N3Y3	yes	yes	GYLTL1B
Q8N474	yes	no	SFRP1
Q8NBJ4	yes	no	GOLM1
Q8NBJ5	yes	yes	COLGALT1
Q8NBJ7	yes	no	SUMF2
Q8NBL1	yes	no	POGLUT1
Q8NBS9	yes	no	TXNDC5
Q8NCH0	yes	no	CHST14
Q8NCW5	yes	no	APOA1BP
Q8WUA8	yes	no	TSKU
Q92187	no	yes	ST8SIA4
Q92484	yes	no	SMPDL3A
Q92611	yes	no	EDEM1
Q92673	yes	yes	SORL1
Q92729	yes	yes	PTPRU
Q92743	yes	no	HTRA1
Q92791	yes	no	P3H4
Q92859	yes	yes	NEO1
Q92896	yes	no	GLG1
Q93063	yes	no	EXT2
Q96AY3	yes	yes	FKBP10
Q96DA0	no	yes	ZG16B
Q96HE7	yes	no	ERO1A
Q96J84	yes	no	KIRREL
Q96MM7	yes	no	HS6ST2
Q96MU8	no	yes	KREMEN1
Q96PD2	yes	no	DCBLD2
Q99650	yes	no	OSMR
Q99715	yes	yes	COL12A1
Q99985	yes	no	SEMA3C
Q9BR76	yes	no	CORO1B
Q9BRK5	yes	no	SDF4
Q9BS26	yes	yes	ERP44
Q9BT09	yes	no	CNPY3
Q9BYG0	yes	no	B3GNT5
Q9BZ76	yes	no	CNTNAP3
Q9BZM5	yes	yes	ULBP2
Q9BZQ6	yes	no	EDEM3
Q9GZM7	yes	no	TINAGL1
Q9GZP0	yes	no	PDGFD
Q9GZX9	yes	yes	TWSG1
Q9H173	yes	no	SIL1
Q9H1B5	yes	no	XYLT2
Q9H239	yes	yes	MMP28
Q9H488	yes	yes	POFUT1
Q9H4B7	yes	yes	TUBB1
Q9H4F8	yes	no	SMOC1
Q9H5K3	yes	no	POMK
Q9H5Y7	yes	yes	SLITRK6
Q9H6E4	yes	yes	CCDC134
Q9H6X2	yes	no	ANTXR1
Q9HC56	no	yes	PCDH9
Q9HDC9	yes	yes	APMAP
Q9NPC4	yes	no	A4GALT
Q9NPF2	yes	no	CHST11
Q9NPG4	yes	yes	PCDH12
Q9NPR2	yes	no	SEMA4B
Q9NQW7	yes	no	XPNPEP1
Q9NRJ7	yes	yes	PCDHB16
Q9NRN7	yes	no	AASDHPPT
Q9NS15	yes	no	LTBP3
Q9NSC7	yes	no	ST6GALNAC1
Q9NSD9	yes	no	FARSB
Q9NSE4	yes	yes	IARS2
Q9NU53	yes	yes	GINM1
Q9NX62	yes	no	IMPAD1
Q9NXG6	yes	yes	P4HTM
Q9NYQ6	yes	no	CELSR1
Q9NYQ8	yes	no	FAT2
Q9NYU1	yes	no	UGGT2
Q9NYU2	yes	no	UGGT1
Q9NZ08	yes	no	ERAP1
Q9NZC2	yes	yes	TREM2
Q9NZT1	yes	no	CALML5
Q9NZU0	yes	yes	FLRT3
Q9P258	yes	no	RCC2
Q9P2B2	yes	no	PTGFRN
Q9P2K2	yes	no	TXNDC16
Q9UBR2	yes	yes	CTSZ
Q9UBS4	yes	no	DNAJB11
Q9UBX1	yes	yes	CTSF
Q9UGI8	yes	yes	TES
Q9UHD8	yes	no	SEPT9
Q9UHG3	yes	no	PCYOX1
Q9UHL4	yes	no	DPP7
Q9UI42	yes	no	CPA4
Q9UIW2	yes	yes	PLXNA1
Q9UJJ9	yes	no	GNPTG
Q9UL01	yes	no	DSE
Q9ULF5	yes	no	SLC39A10
Q9UMD9	yes	yes	COL17A1
Q9UN67	yes	no	PCDHB10
Q9UN70	yes	no	PCDHGC3
Q9UN74	yes	yes	PCDHA4
Q9UN75	yes	yes	PCDHA12
Q9UNN8	yes	yes	PROCR
Q9UQC9	yes	no	CLCA2
Q9Y2A9	yes	no	B3GNT3
Q9Y2T3	yes	no	GDA
Q9Y337	yes	no	KLK5
Q9Y490	yes	no	TLN1
Q9Y5C1	yes	no	ANGPTL3
Q9Y5E4	yes	yes	PCDHB5
Q9Y5E7	yes	yes	PCDHB2
Q9Y5E9	yes	no	PCDHB14
Q9Y5H2	yes	yes	PCDHGA11
Q9Y5I4	no	yes	PCDHAC2
Q9Y5X9	yes	no	LIPG
Q9Y624	no	yes	F11R
Q9Y646	yes	yes	CPQ
TRYP_PIG	no	yes
