## Supplementary table 7 for "The microcephaly-associated protein YIPF5 differentially regulates ER-export"

### Sheet: Read me
Bruno et al., suppl. table 7
Description: table lists of individual proteins detected on the plasma membrane of YIPF5-KO and YIPF5-I98S mutant cell lines. The presence of each protein is indicated as “yes” or “no” for each condition. The “ids” column refers to protein identifiers, and the “PG.Genes” column shows the corresponding gene symbols.

### Sheet: Sheet 1
ids	YIPF5-KO	YIPF5 I98S	PG.Genes
A1A5B4	yes	yes	ANO9
A6NDG6	yes	no	PGP
A7KAX9	yes	no	ARHGAP32
A7MBM2	yes	no	DISP2
A8K2U0	yes	yes	A2ML1
A8MVW0	no	yes	FAM171A2
E9PAV3;Q13765	yes	no	NACA
O00116	no	yes	AGPS
O00231	no	yes	PSMD11
O00471	no	yes	EXOC5
O00515	yes	yes	LAD1
O00748	yes	yes	CES2
O14617	no	yes	AP3D1
O14628	no	yes	ZNF195
O14641	yes	no	DVL2
O14734	yes	no	ACOT8
O14917	no	yes	PCDH17
O14939	yes	yes	PLD2
O14944	no	yes	EREG
O14965	yes	no	AURKA
O14974	no	yes	PPP1R12A
O15320	no	yes	CTAGE5
O15375	yes	no	SLC16A5
O15400	no	yes	STX7
O15431	no	yes	SLC31A1
O43164	yes	no	PJA2
O43175	no	yes	PHGDH
O43264	yes	no	ZW10
O43278	yes	no	SPINT1
O43324	no	yes	EEF1E1
O43768	yes	no	ENSA
O43854	no	yes	EDIL3
O43861	yes	no	ATP9B
O60245	no	yes	PCDH7
O60437	no	yes	PPL
O60524	yes	yes	NEMF
O60664	yes	no	PLIN3
O60762	no	yes	DPM1
O60763	yes	no	USO1
O75122	no	yes	CLASP2
O75170	no	yes	PPP6R2
O75355	yes	no	ENTPD3
O75844	no	yes	ZMPSTE24
O75911	no	yes	DHRS3
O75915	yes	no	ARL6IP5
O75955	yes	no	FLOT1
O76070	yes	yes	SNCG
O76082	yes	yes	SLC22A5
O94813	yes	no	SLIT2
O94887	yes	no	FARP2
O94985	yes	yes	CLSTN1
O95239	yes	no	KIF4A
O95292	yes	no	VAPB
O95396	yes	no	MOCS3
O95470	yes	no	SGPL1
O95490	yes	yes	ADGRL2
O95671	yes	yes	ASMTL
O95793	no	yes	STAU1
O95870	no	yes	ABHD16A
P00367	yes	no	GLUD1
P01009	no	yes	SERPINA1
P01040	yes	no	CSTA
P01130	no	yes	LDLR
P02647	yes	no	APOA1
P04035	no	yes	HMGCR
P04114	yes	no	APOB
P04632	yes	no	CAPNS1
P05109	yes	yes	S100A8
P05455	yes	no	SSB
P07355	no	yes	ANXA2
P07814	yes	no	EPRS
P08069	yes	no	IGF1R
P09110	no	yes	ACAA1
P09525	yes	yes	ANXA4
P09601	no	yes	HMOX1
P09603	yes	no	CSF1
P09958	yes	no	FURIN
P10155	yes	no	TROVE2
P11279	no	yes	LAMP1
P11717	yes	no	IGF2R
P11766	no	yes	ADH5
P13489	yes	yes	RNH1
P13591	yes	yes	NCAM1
P14209	yes	yes	CD99
P14314	yes	no	PRKCSH
P14923	no	yes	JUP
P15153	yes	no	RAC2
P15509	no	yes	CSF2RA
P15559	yes	no	NQO1
P16066	yes	yes	NPR1
P18583	no	yes	SON
P18827	no	yes	SDC1
P18850	no	yes	ATF6
P19022	yes	no	CDH2
P19367	no	yes	HK1
P19801	yes	yes	AOC1
P20042	no	yes	EIF2S2
P20340	no	yes	RAB6A
P20810	yes	no	CAST
P21583	no	yes	KITLG
P22307	no	yes	SCP2
P22735	no	yes	TGM1
P23368	no	yes	ME2
P23434	no	yes	GCSH
P27037	yes	no	ACVR2A
P28290	no	yes	SSFA2
P29323	yes	yes	EPHB2
P30086	yes	no	PEBP1
P30154	yes	no	PPP2R1B
P30530	yes	no	AXL
P30536	no	yes	TSPO
P31327	no	yes	CPS1
P31350	yes	no	RRM2
P32004	no	yes	L1CAM
P32926	yes	no	DSG3
P34741	no	yes	SDC2
P34896	yes	no	SHMT1
P35052	yes	no	GPC1
P35606	no	yes	COPB2
P37173	yes	no	TGFBR2
P37235	yes	yes	HPCAL1
P37837	no	yes	TALDO1
P40926	yes	no	MDH2
P40937	no	yes	RFC5
P40939	no	yes	HADHA
P42126	yes	no	ECI1
P42285	yes	no	SKIV2L2
P42345	yes	no	MTOR
P42702	no	yes	LIFR
P43007	yes	no	SLC1A4
P46087	yes	no	NOP2
P46459	yes	yes	NSF
P48047	no	yes	ATP5O
P48507	yes	yes	GCLM
P48960	yes	no	CD97
P49458	no	yes	SRP9
P49674	no	yes	CSNK1E
P49748	yes	yes	ACADVL
P49755	no	yes	TMED10
P50454	no	yes	SERPINH1
P50895	yes	yes	BCAM
P51511	no	yes	MMP15
P51572	yes	yes	BCAP31
P51617	yes	yes	IRAK1
P51648	yes	no	ALDH3A2
P51659	no	yes	HSD17B4
P51665	yes	no	PSMD7
P51809	yes	no	VAMP7
P52732	no	yes	KIF11
P53618	no	yes	COPB1
P53992	yes	no	SEC24C
P54753	yes	no	EPHB3
P54819	yes	no	AK2
P55268	yes	yes	LAMB2
P55291	no	yes	CDH15
P60842	yes	no	EIF4A1
P60903	yes	no	S100A10
P61006	no	yes	RAB8A
P61019	yes	yes	RAB2A
P61026	no	yes	RAB10
P61289	no	yes	PSME3
P61421	yes	yes	ATP6V0D1
P62820	yes	yes	RAB1A
P63244	yes	no	GNB2L1
P67936	yes	no	TPM4
P78310	yes	no	CXADR
P78413	no	yes	IRX4
P83111	no	yes	LACTB
P83436	no	yes	COG7
P86790;P86791	yes	no	CCZ1B;CCZ1
P98172	no	yes	EFNB1
Q00325	yes	yes	SLC25A3
Q00537	yes	no	CDK17
Q00765	yes	yes	REEP5
Q01974	no	yes	ROR2
Q02809	no	yes	PLOD1
Q03518	no	yes	TAP1
Q04656	yes	no	ATP7A
Q07866	no	yes	KLC1
Q07954	yes	yes	LRP1
Q07960	no	yes	ARHGAP1
Q08431	yes	no	MFGE8
Q10472	no	yes	GALNT1
Q10589	no	yes	BST2
Q12841	yes	no	FSTL1
Q12913	yes	yes	PTPRJ
Q13011	yes	yes	ECH1
Q13242	yes	no	SRSF9
Q13283	no	yes	G3BP1
Q13332	no	yes	PTPRS
Q13467	yes	no	FZD5
Q13555	yes	no	CAMK2G
Q13561	yes	no	DCTN2
Q13685	yes	no	AAMP
Q13724	yes	yes	MOGS
Q13751	yes	yes	LAMB3
Q13753	yes	no	LAMC2
Q14139	yes	yes	UBE4A
Q14145	no	yes	KEAP1
Q14204	no	yes	DYNC1H1
Q14244	yes	no	MAP7
Q14444	no	yes	CAPRIN1
Q14571	yes	yes	ITPR2
Q14644	yes	no	RASA3
Q14667	no	yes	KIAA0100
Q14677	yes	no	CLINT1
Q14696	yes	no	MESDC2
Q14728	no	yes	MFSD10
Q14790	yes	no	CASP8
Q14802	yes	yes	FXYD3
Q14BN4	no	yes	SLMAP
Q15008	yes	no	PSMD6
Q15154	no	yes	PCM1
Q15293	no	yes	RCN1
Q15691	no	yes	MAPRE1
Q15738	yes	yes	NSDHL
Q16625	yes	no	OCLN
Q16698	yes	no	DECR1
Q16706	yes	no	MAN2A1
Q16787	yes	yes	LAMA3
Q24JP5	yes	no	TMEM132A
Q27J81	yes	no	INF2
Q29983	yes	no	MICA
Q2TBE0	no	yes	CWF19L2
Q3SY69	yes	no	ALDH1L2
Q49A26	yes	yes	GLYR1
Q4G0N4	no	yes	NADK2
Q4VC31	yes	no	CCDC58
Q53GQ0	no	yes	HSD17B12
Q56VL3	no	yes	OCIAD2
Q5NDL2	no	yes	EOGT
Q5SQN1	yes	no	SNAP47
Q5ST30	yes	no	VARS2
Q5T160	no	yes	RARS2
Q5T2E6	yes	yes	C10orf76
Q5T5U3	yes	no	ARHGAP21
Q5T9A4	yes	yes	ATAD3B
Q5TH69	yes	no	ARFGEF3
Q5VT52	yes	no	RPRD2
Q5VU97	yes	yes	CACHD1
Q5VWQ8	yes	no	DAB2IP
Q5VZE5	yes	no	NAA35
Q5ZPR3	no	yes	CD276
Q66PJ3	yes	no	ARL6IP4
Q687X5	no	yes	STEAP4
Q68D85	no	yes	NCR3LG1
Q68DH5	no	yes	LMBRD2
Q6IA17	yes	yes	SIGIRR
Q6IN85	yes	no	PPP4R3A
Q6P4Q7	yes	yes	CNNM4
Q6P996	no	yes	PDXDC1
Q6UVK1	yes	yes	CSPG4
Q6UX71	yes	no	PLXDC2
Q6WCQ1	yes	yes	MPRIP
Q6WKZ4	yes	no	RAB11FIP1
Q6Y7W6	no	yes	GIGYF2
Q6YN16	no	yes	HSDL2
Q6ZRV2	yes	yes	FAM83H
Q6ZUT1	yes	no	C11orf57
Q6ZUT9	no	yes	DENND5B
Q70EL1	no	yes	USP54
Q70UQ0	no	yes	IKBIP
Q75QN2	yes	no	INTS8
Q7L1W4	yes	no	LRRC8D
Q7L4I2	no	yes	RSRC2
Q7L576	yes	yes	CYFIP1
Q7L8W6	yes	no	DPH6
Q7Z3U7	yes	no	MON2
Q7Z3V4	yes	no	UBE3B
Q7Z402	yes	no	TMC7
Q8IV08	yes	no	PLD3
Q8IWE2	yes	yes	FAM114A1
Q8IYQ7	yes	no	THNSL1
Q8IZ81	no	yes	ELMOD2
Q8IZJ1	yes	no	UNC5B
Q8IZV5	yes	no	RDH10
Q8N131	yes	no	TMEM123
Q8N1G0	yes	no	ZNF687
Q8N1G4	yes	no	LRRC47
Q8N2G8	no	yes	GHDC
Q8N335	yes	no	GPD1L
Q8N350	yes	no	DOS
Q8N370	yes	no	SLC43A2
Q8N3D4	yes	yes	EHBP1L1
Q8N4S9	yes	yes	MARVELD2
Q8N6T3	yes	no	ARFGAP1
Q8N766	no	yes	EMC1
Q8NBJ5	no	yes	COLGALT1
Q8NBP0	yes	no	TTC13
Q8NC42	yes	no	RNF149
Q8NCW5	yes	yes	APOA1BP
Q8NDH3	yes	no	NPEPL1
Q8NEW0	yes	no	SLC30A7
Q8NFW8	yes	no	CMAS
Q8NFY4	no	yes	SEMA6D
Q8NHH9	no	yes	ATL2
Q8TAT6	yes	no	NPLOC4
Q8TCT7	yes	no	SPPL2B
Q8TCT8	yes	no	SPPL2A
Q8TDM6	no	yes	DLG5
Q8TEM1	yes	no	NUP210
Q8TEX9	yes	yes	IPO4
Q8WUH6	yes	no	TMEM263
Q8WUM9	yes	no	SLC20A1
Q8WUY1	no	yes	THEM6
Q92545	no	yes	TMEM131
Q92616	yes	no	GCN1L1
Q92673	yes	no	SORL1
Q92692	no	yes	PVRL2
Q92817	yes	yes	EVPL
Q92859	yes	yes	NEO1
Q92979	yes	no	EMG1
Q969H4	yes	no	CNKSR1
Q969V3	yes	yes	NCLN
Q96A26	yes	no	FAM162A
Q96AY3	yes	no	FKBP10
Q96B97	no	yes	SH3KBP1
Q96BD0	yes	yes	SLCO4A1
Q96CN7	yes	no	ISOC1
Q96D31	no	yes	ORAI1
Q96DB5	no	yes	RMDN1
Q96DX4	yes	no	RSPRY1
Q96EY8	no	yes	MMAB
Q96FL8	no	yes	SLC47A1
Q96I25	yes	no	RBM17
Q96IJ6	no	yes	GMPPA
Q96IX5	no	yes	USMG5
Q96JI7	yes	no	SPG11
Q96L33	yes	no	RHOV
Q96NW4	yes	no	ANKRD27
Q96RT8	yes	yes	TUBGCP5
Q96S66	yes	no	CLCC1
Q96S97	no	yes	MYADM
Q99460	yes	no	PSMD1
Q99523	no	yes	SORT1
Q99574	yes	no	SERPINI1
Q99715	yes	yes	COL12A1
Q99805	yes	no	TM9SF2
Q9BQ61	no	yes	C19orf43
Q9BS26	yes	no	ERP44
Q9BTF0	yes	no	THUMPD2
Q9BTU6	no	yes	PI4K2A
Q9BTV4	yes	yes	TMEM43
Q9BVK6	yes	no	TMED9
Q9BW04	yes	no	SARG
Q9BW60	yes	no	ELOVL1
Q9BWH6	yes	yes	RPAP1
Q9BXS9	yes	no	SLC26A6
Q9BYT8	no	yes	NLN
Q9BZC7	yes	no	ABCA2
Q9BZQ8	no	yes	FAM129A
Q9GZU3	no	yes	TMEM39B
Q9H173	yes	yes	SIL1
Q9H1E3	no	yes	NUCKS1
Q9H1H9	yes	no	KIF13A
Q9H2G2	yes	no	SLK
Q9H2J7	yes	no	SLC6A15
Q9H2K8	no	yes	TAOK3
Q9H5Y7	yes	yes	SLITRK6
Q9H792	yes	yes	PEAK1
Q9H9H4	yes	no	VPS37B
Q9HB21	yes	no	PLEKHA1
Q9HB90;Q9NQL2	no	yes	RRAGC;RRAGD
Q9HBH0	yes	yes	RHOF
Q9HBM0	yes	no	VEZT
Q9HBR0	yes	no	SLC38A10
Q9HCN3	no	yes	TMEM8A
Q9HCN4	yes	no	GPN1
Q9HCU4	yes	yes	CELSR2
Q9HD67	yes	no	MYO10
Q9NP72	yes	yes	RAB18
Q9NR12	no	yes	PDLIM7
Q9NRE2	yes	no	TSHZ2
Q9NRJ7	yes	yes	PCDHB16
Q9NRM0	yes	yes	SLC2A9
Q9NRW7	yes	no	VPS45
Q9NSE4	yes	no	IARS2
Q9NUV7	yes	no	SPTLC3
Q9NV96	yes	yes	TMEM30A
Q9NVV0	yes	no	TMEM38B
Q9NWH9	yes	no	SLTM
Q9NX62	yes	no	IMPAD1
Q9NXH9	no	yes	TRMT1
Q9NXS2	no	yes	QPCTL
Q9NYQ6	no	yes	CELSR1
Q9NYZ1	yes	no	TVP23B
Q9NZJ7	yes	no	MTCH1
Q9NZQ7	yes	no	CD274
Q9P003	no	yes	CNIH4
Q9P0J1	no	yes	PDP1
Q9P0P8	yes	yes	C6orf203
Q9P2C4	yes	yes	TMEM181
Q9UBC9	yes	no	SPRR3
Q9UBG3	yes	yes	CRNN
Q9UBH6	no	yes	XPR1
Q9UBQ5	yes	no	EIF3K
Q9UBR2	yes	no	CTSZ
Q9UBS4	no	yes	DNAJB11
Q9UEU0	no	yes	VTI1B
Q9UGT4	yes	yes	SUSD2
Q9UGV2	yes	no	NDRG3
Q9UHB6	no	yes	LIMA1
Q9UHD1	yes	no	CHORDC1
Q9UHD8	yes	no	SEPT9
Q9UHX1	yes	no	PUF60
Q9UID3	yes	yes	VPS51
Q9UIQ6	yes	no	LNPEP
Q9UJA5	no	yes	TRMT6
Q9UKU7	yes	yes	ACAD8
Q9ULG6	yes	no	CCPG1
Q9ULX3	no	yes	NOB1
Q9UMD9	no	yes	COL17A1
Q9UNM6	no	yes	PSMD13
Q9UNZ2	yes	no	NSFL1C
Q9UP38	yes	no	FZD1
Q9Y224	yes	no	C14orf166
Q9Y285	no	yes	FARSA
Q9Y2B0	no	yes	CNPY2
Q9Y2Q3	yes	no	GSTK1
Q9Y2Z2	yes	no	MTO1
Q9Y394	no	yes	DHRS7
Q9Y3L5	no	yes	RAP2C
Q9Y4D7	no	yes	PLXND1
Q9Y4K1	no	yes	AIM1
Q9Y5E7	yes	no	PCDHB2
Q9Y5M8	no	yes	SRPRB
Q9Y666	yes	yes	SLC12A7
Q9Y673	yes	no	ALG5
Q9Y680	yes	yes	FKBP7
Q9Y6M1	no	yes	IGF2BP2
Q9Y6N8	no	yes	CDH10
Q9Y6Q6	yes	no	TNFRSF11A
