## Supplementary table 8 for "The microcephaly-associated protein YIPF5 differentially regulates ER-export"

### Sheet: Reagents
Reagents	Source
Hoechst 33,342	H3570, Invitrogen, Thermo Fisher
Mowiol 4–88 reagent	475904, Millipore Sigma, Merck
DMSO	D8418, Sigma-Aldrich
biotin	B4639, Sigma-Aldrich
cOmplete™ EDTA-free protease inhibitor cocktail	5056489001, Roche, Merck
protease inhibitor cocktail	P8340, Sigma-Aldrich, Merck
CHAPSO	Carl Roth, Germany
GoTaqG2 polymerase	M7841, Promega
NEBuilder® HiFi DNA Assembly Master Mix	E2621, New England Biolabs
EndoH	P0702, New England BioLabs
Dulbecco’s Modified Eagle Medium (1x) + Glutamax™	61965–026, Gibco, ThermoFisher
Fetal Bovine Serum	F7524 Sigma-Aldrich
1 × Penicilin-Streptomycin	P0781 Sigma-Aldrich
thapsigargin	T9033, Sigma-Aldrich
Trypsin–EDTA	25300054, Gibco
Lipofectamine™ 2000	11668019, Thermo Fisher
Puromycin	A28560100, VWR
QuickChange Site-Directed Mutagenesis kit	Agilent Technologies
PVDF membrane	T831.1, Carl Roth
I-Block™ powder	T2015, Applied Biosystems, Thermo Fisher
Streptavidin Sepharose High Performance beads	Cytiva 17–5113-01, Merck
EZ-Link™-Sulfo-NHS-LC-biotin	21335, Thermo Fischer
Click-IT™ ManNAz Metabolic Glycoprotein Labeling Reagent	C33366, Invitrogen
SYBR Green	ThermoScientific, 4309155
DBCO-Sulfo-Biotin	Jena Bioscience
Concanavalin A agarose beads	C7555, Sigma-Aldrich
Methyl-α-D-mannopyranoside	M6882, Sigma-Aldrich
GFP-Trap® Agarose	ChromoTek
ANTI-FLAG® M2 Affinity Agarose Gel	A2220 Sigma-Aldrich
Fluoromount™ Aqueous Mounting Medium	F4680, Sigma-Aldrich
Transferrin from Human Serum Alexa FluorTM647 Conjugate	T23366, Thermo Fisher
PEI-Max	Polysciences, cat. no. 24765-1
protamine sulfate	(Sigma-Aldrich, cat. no. P4505-1G)

### Sheet: Antibody
Antibodies	Source	Application and dilution
		(IB, immunoblot; IF, immunofluorescence; IP, immunoprecipitation)
GFP mouse IgG1κ (clones 7.1 and 13.1)	1181446001, Roche, Sigma-Aldrich, Merck	IB 1:1000, IP 2 µl
alpha-tubulin clone DM1A	T6199, Sigma-Aldrich	IB 1:1000
beta-actin	ab8227, Abcam	IB 1:1000
Flag clone M2	F1804, Sigma-Aldrich	IB 1:1000, IF 1:200
GFP-1020 IgY	Aves Labs, 2BScientific, UK	IF 1:400
Sec31A clone 32	612350, BD Biosciences	IB 1:1000, IF 1:200
ERGIC53 cl B9	sc-271517, Santa Cruz Biotechnology	IF 1:200
GM130 clone 35	610,822, BD Biosciences	IF 1:200
CNPY3	Proteintech (15215-1-AP)	IB (1:500)
V5	Cell Signaling, 13202S	IF (1:200)
YIPF5	Invitrogen, PA5-67301	IB (1:500), IF (1:250)
HRP-anti-Rabbit IgG(H + L)	W4011, Promega GmbH	IB: 1:5000
HRP-anti-Mouse IgG(H + L)	W4021, Promega GmbH	IB: 1:2000
Donkey anti-Mouse IgG (H + L) 555	A-31570, Invitrogen™, Thermo Fisher	IF: 1:500
Goat anti-Mouse IgG (H + L) 488	A-11001, Invitrogen™, Thermo Fisher Scientific	IF: 1:500
Goat anti-Mouse IgG (H + L) 555	A-21422, Invitrogen™, Thermo Fisher	IF: 1:500
Goat anti-Rabbit IgG (H + L) 555	A-21428, Invitrogen™, Thermo Fisher	IF: 1:500
Goat anti-Rat IgG (H + L) 488	A-11006, Invitrogen™, Thermo Fisher	IF: 1:500
Goat anti-Rat IgG (H + L) 555	A-21434, Invitrogen™, Thermo Fisher	IF: 1:500
Donkey anti-Chicken IgY (H + L) 488	A78948, Invitrogen™, Thermo Fisher	IF: 1:500

### Sheet: Plasmids 
Plasmids	Source
LeGO-iG2	Addgene #27341 was a gift from Boris Fehse ( http://n2t.net/addgene:27341 ; RRID:Addgene_27341) A multicolor panel of novel lentiviral "gene ontology" (LeGO) vectors for functional gene analysis. Weber K, Bartsch U, Stocking C, Fehse B. Mol Ther. 2008 Apr . 16(4):698-706. 10.1038/mt.2008.6 PubMed 18362927
Rab1b-mCherry	Shomron O, Nevo-Yassaf I, Aviad T, Yaffe Y, Zahavi EE, Dukhovny A, Perlson E, Brodsky I, Yeheskel A, Pasmanik-Chor M, Mironov A, Beznoussenko GV, Mironov AA, Sklan EH, Patterson GH, Yonemura Y, Sannai M, Kaether C, Hirschberg K (2021) COPII collar defines the boundary between ER and ER exit site and does not coat cargo containers. J Cell Biol 220(6):e201907224
mCherry-C1-Sec24C	Shomron O, Nevo-Yassaf I, Aviad T, Yaffe Y, Zahavi EE, Dukhovny A, Perlson E, Brodsky I, Yeheskel A, Pasmanik-Chor M, Mironov A, Beznoussenko GV, Mironov AA, Sklan EH, Patterson GH, Yonemura Y, Sannai M, Kaether C, Hirschberg K (2021) COPII collar defines the boundary between ER and ER exit site and does not coat cargo containers. J Cell Biol 220(6):e201907224
pFLAG-SURF4	Addgene #170680 was a gift from Ke Xu (http://n2t.net/addgene:170680 ; RRID:Addgene_170680) SURF4-induced tubular ERGIC selectively expedites ER-to-Golgi transport. Yan R, Chen K, Wang B, Xu K. Dev Cell. 2022 Feb 28;57(4):512-525.e8. doi: 10.1016/j.devcel.2021.12.018. Epub 2022 Jan 19. 10.1016/j.devcel.2021.12.018 PubMed 35051356
SF-LV-shLuciferase-mirE	Wang J, Sun Q, Morita Y, Jiang H, Gross A, Lechel A, Hildner K, Guachalla LM, Gompf A, Hartmann D, Schambach A, Wuestefeld T, Dauch D, Schrezenmeier H, Hofmann WK, Nakauchi H, Ju Z, Kestler HA, Zender L, Rudolph KL (2012) A differentiation checkpoint limits hematopoietic stem cell self-renewal in response to DNA damage. Cell 148:1001–1014. https://doi.org/10.1016/j.cell.2012.01.040
pplss-mRFP-KDEL	Snapp EL, Sharma A, Lippincott-Schwartz J, Hegde RS (2006) Monitoring chaperone engagement of substrates in the endoplasmic reticulum of live cells. Proc Natl Acad Sci U S A 103:6536–6541. https://doi.org/10.1073/pnas.0510657103
FUGW_Strep-Ii_L1CAM-APEX2-V5-SBP	This paper
psPAX2	Addgene, #12260 was a gift from Didier Trono ( http://n2t.net/addgene:12260 ; RRID:Addgene_12260)
pMD2.G	Addgene, #12259 was a gift from Didier Trono ( http://n2t.net/addgene:12259 ; RRID:Addgene_12259)
	Hecht, T. K.-H., et al. (2020). "Fam20C regulates protein secretion by Cab45 phosphorylation." Journal of Cell Biology
pMOS003-lenti-CMV-GCaMPer	Addgene,#65227 Henderson et al PLoS One. 2015 Oct 9;10(10):e0139273. doi: 10.1371/journal.pone.0139273. eCollection 2015.
pInd20-GCampER	This paper
LeGO_iG2_EGFP_ YIPF5WT	Paul Cramer, Yoji Yonemura, Laura Behrendt, Aleksandra Marszalek, Mara Sannai, William Durso, Cagatay Günes, Karol Szafranski, Nobuhiro Nakamura, Tornike Nasrashvili, Johanna Mayer, Björn von Eyss, Christoph Kaether doi: https://doi.org/10.1101/2023.12.12.569033
LeGO_iG2_EGFP_ YIPF5-A181V	This paper
LeGO_iG2_EGFP_ YIPF5-I98S	This paper
LeGO_iG2_EGFP_ YIPF5-delL106	This paper
LeGO_iG2_EGFP_ YIPF5-W218R	This paper
pcDNa3.1_FLAG-hYIPF5wt	This paper
pcDNa3.1_V5-hYIPF5wt	This paper
SGEP_shRNA1-YIPF5	This paper
SGEP_shRNA2-YIPF5	This paper
SGEP_shRNA3-YIPF5	This paper
SF-LV-shYIPF5-mirE_mouse	This paper
SF-LV-shYIPF5_1-mirE_rat	This paper
SF-LV-shYIPF5_2-mirE_rat	This paper
SF-LV-shYIPF5_3-mirE_rat	This paper
Cab45-eGFP RUSH	This paper
